# The spatio-temporal program of liver zonal regeneration

**DOI:** 10.1101/2021.08.11.455924

**Authors:** Shani Ben-Moshe, Tamar Veg, Rita Manco, Stav Dan, Aleksandra A. Kolodziejczyk, Keren Bahar Halpern, Eran Elinav, Shalev Itzkovitz

## Abstract

The liver carries a remarkable ability to regenerate rapidly after acute zonal damage. Single-cell approaches are necessary to study this process, given the spatial heterogeneity of multiple liver cell types. Here, we use spatially-resolved single cell RNA sequencing (scRNAseq) to study the dynamics of mouse liver regeneration after acute acetaminophen (APAP) intoxication. We find that hepatocytes proliferate throughout the liver lobule, creating the mitotic pressure required to repopulate the necrotic pericentral zone rapidly. A subset of hepatocytes located at the regenerating front transiently up-regulate fetal-specific genes, including Afp and Cdh17, as they reprogram to a pericentral state. Zonated endothelial, hepatic-stellate cell (HSC) and macrophage populations are differentially involved in immune recruitment, proliferation and matrix remodeling. We observe massive transient infiltration of myeloid cells, yet stability of lymphoid cell abundance, in accordance with global decline in antigen presentation. Our study provides a resource for understanding the coordinated programs of zonal liver regeneration.
