## Supplementary material for "The spatio-temporal program of liver zonal regeneration": Table_S3_CIBERSORTx_Results

### Sheet: CIBERSORTx_Job9_Results.csv
Table S3 – computational deconvolution of bulk Liver samples into the different cell types using CIBERSORTx
CIBERSORTx output file showing the inferred fractions of each of the main eleven cell type clusters in our scRNAseq data in the bulk liver samples (Methods).
Mixture	B	Chol	Endo	HSC	Hep	KC	Macrophages	Monocytes	T_NK	cDC	pDC	P-value	Correlation	RMSE
CT1	0	0.00363057	0.0101156	0.00569719	0.937414	0	0.0298511	0	0.00111346	0.0121778	0	0	0.770598	0.892591
CT2	0	0.00883275	0.00657536	0.0109437	0.91928	0.000906493	0.0416682	0	0.00280444	0.00898929	0	0	0.770516	0.877908
CT3	0	0	0	0.00111036	0.956013	0.0126495	0.0153397	0	0	0	0.0148872	0	0.628293	1.10693
CT4	0	0.0237435	0.00609186	0.00314509	0.915247	0.0109568	0.017569	0	0	0.0102223	0.0130249	0	0.588468	1.12547
APAP61	0.00179544	0	0.00793567	0.00689103	0.949748	0.0128975	0.0121259	0.00860625	0	0	0	0	0.689998	1.01987
APAP62	0.00351565	0.0137013	0.00694103	0.00286677	0.946983	0.0122871	0.0098865	0.00381896	0	0	0	0	0.76788	0.904587
APAP63	0	0	0.00489944	0.00248514	0.958215	0.00990386	0.0191145	0.00538224	0	0	0	0	0.729362	0.971154
APAP241	0	0.0505998	0.00683092	0.0186614	0.800202	0	0.0687324	0.0508271	0.00414618	0	0	0	0.658072	0.952738
APAP242	0.00229303	0.0121869	0.00975531	0.0183904	0.843313	0.00495331	0.0216404	0.078012	0.00324207	0.00621403	0	0	0.619974	1.02946
APAP243	0.00833614	0.00911805	0	0.0148479	0.886035	0	0.0490137	0.0326496	0	0	0	0	0.668556	0.997851
APAP481	0	0.00753365	0.00423574	0.0200866	0.891096	0.0115121	0.0550635	0.0104725	0	0	0	0	0.760091	0.871339
APAP482	0	0.000484448	0	0.0177411	0.917214	0.00523531	0.046645	0.00642893	0	0	0.00625079	0	0.7219	0.947823
APAP483	0	0.00836779	0.00210189	0.0168065	0.91843	0.00926287	0.0341938	0.00747392	0	0.00238961	0.000973963	0	0.726909	0.942328
APAP721	0	0	0	0.00229717	0.942186	0.0144094	0.0281179	0	0	0	0.0129896	0	0.734905	0.949673
APAP722	0	0.00294698	0	0.0166799	0.909204	0.00772142	0.056092	0	0	0	0.00735621	0	0.765693	0.876332
APAP723	0.00524154	0	0	0.0114724	0.928013	0.0248339	0.0157744	0.00908419	0	0	0.00558039	0	0.778071	0.871911
APAP961	0	0	0.00826626	0.00726404	0.960453	0.0142472	0.00558422	0	0	0	0.00418548	0	0.783434	0.890466
APAP962	0	0.00330923	0.00274837	0.00836776	0.917956	0.0225195	0.0290737	0	0	0.00880663	0.00721866	0	0.781554	0.859586
APAP963	0	0.000749705	0.0142556	0.00844369	0.932365	0.0101434	0.03198	0	0	0.00206253	0	0	0.788558	0.859369
APAP1w1	0.00391977	0	0	0.00424058	0.943782	0.012466	0.0339725	1.65182e-05	0	0	0.00160265	0	0.635967	1.08698
APAP1w2	0.00325284	0.00514936	0	0.00563337	0.944837	0.011567	0.0282559	0	0	0	0.00130467	0	0.687787	1.01905
APAP1w3	0.00465644	0.00748778	0	0.00389931	0.940419	0.00872123	0.034816	0	0	0	0	0	0.657442	1.05653
APAP1m1	0	0	0.00656242	0.0029426	0.962851	0.00821404	0.0175052	0	0	0.000658946	0.00126597	0	0.713894	0.9974
APAP1m2	0	0.00885324	0.0104805	0.00363248	0.9333	0.0135646	0.0189756	0	0	0.00587764	0.00531615	0	0.755195	0.913237
APAP1m3	0	0.0106841	0.00687206	0.00201253	0.931177	0.00835505	0.0261135	0	0	0.00699531	0.00779051	0	0.712204	0.974818
